# Replication-Enhanced Detection of Quantitative Traits Evolving Adaptively (REDQuanTEA): an improved statistical framework to detect locally adaptive traits

**DOI:** 10.64898/2026.08.31.748449

**Authors:** Siyuan Feng, John E. Pool

## Abstract

Comparing quantitative trait differentiation (*Q*_ST_) with neutral genetic differentiation (*F*_ST_) is an established approach to detect locally adaptive trait differentiation, but empirical applications can lose power when *Q*_ST_ is deflated by extrinsic trait variance (i.e. from non-genetic sources such as environmental effects and measurement error). We present REDQuanTEA (Replication-Enhanced Detection of Quantitative Traits Evolving Adaptively), a ready-to-use computational workflow that leverages biologically replicated data to disentangle genetic and extrinsic trait variance, while using Approximate Bayesian Computation (ABC) to refine estimates of *Q*_ST_. Instead of comparing all traits with a single *F*_ST_-based cutoff, REDQuanTEA generates trait-specific dynamic outlier *Q*_ST_ thresholds from neutral *F*_ST_ distributions based on matching experimental properties and the trait-specific level of extrinsic variance. In addition to identification of candidate adaptive traits from empirical data, the package enables simulation-guided assessment of experimental design and statistical analysis options. Using a demographic benchmark based on *Drosophila melanogaster*, REDQuanTEA outperformed estimators based on analysis of variance (ANOVA), particularly when extrinsic variance was moderate to high, while controlling false positive rates (FPRs). Assuming fixed experimental effort, two replicates with more independent genotypes often outperformed three replicate designs when extrinsic variance was low, and performed similarly as extrinsic variance increased. REDQuanTEA therefore provides a framework for optimizing experimental plans and detecting adaptively differentiated traits with improved power.
