## Supplementary material for "Replication-Enhanced Detection of Quantitative Traits Evolving Adaptively (REDQuanTEA): an improved statistical framework to detect locally adaptive traits": Table S1

### Sheet: Table S1
Table S1. Detection Module example output of estimated QST and adaptive calls.
One row is reported for each empirical trait. Columns include the trait identifier, chromosome type, ABC-estimated QST, threshold quantile, dynamic neutral threshold, and binary adaptive call indicating whether the trait exceeds its calibrated neutral QST threshold.
Trait ID	Chr	QST	Threshold Quantile	Threshold	Adaptive
mRNA abundance 1	autosomes	0.598794	0.95	0.918076	no
mRNA abundance 2	autosomes	0.906266	0.95	0.886266	yes
protein abundance 1	X chromosome	0.161228	0.95	0.884397	no
protein abundance 2	autosomes	0.093664	0.95	0.825016	no
body weight	autosomes	0.453672	0.95	0.895285	no
wing size	autosomes	0.598794	0.95	0.913505	no
